# Med12 cooperates with multiple differentiation signals to facilitate efficient lineage transitions in embryonic stem cells

**DOI:** 10.1101/2024.01.22.576603

**Authors:** Max Fernkorn, Christian Schröter

## Abstract

Cell differentiation results from coordinated changes in gene transcription in response to combinations of signals. FGF, Wnt, and mTOR signals regulate the differentiation of pluripotent mammalian cells towards embryonic and extraembryonic lineages, but how these signals cooperate with general transcriptional regulators is not fully resolved. Here, we report a genome-wide CRISPR screen that reveals both signaling components and general transcriptional regulators for differentiation-associated gene expression in mESCs. Focusing on the Mediator subunit *Med12* as one of the strongest hits in the screen, we show that it regulates gene expression in parallel to FGF and mTOR signals. Loss of *Med12* is compatible with differentiation along both the embryonic epiblast and the extraembryonic primitive endoderm lineage, but impairs pluripotency gene expression and slows down transitions between pluripotency states. These findings suggest that *Med12* helps pluripotent cells to efficiently execute transcriptional changes during differentiation, thereby modulating the effects of a broad range of signals.
