## Supplementary material for "Med12 cooperates with multiple differentiation signals to facilitate efficient lineage transitions in embryonic stem cells": Supp Table 4

### Sheet: 202311009_PrE_Epi_Cluster_Marke
	p_val	avg_log2FC	pct.1	pct.2	p_val_adj
Lama1	0	2.10703	0.984	0.793	0
H19	0	1.55756	0.97	0.795	0
Fabp5	0	0.944905	0.952	0.789	0
Nostrin	0	1.6679	0.957	0.546	0
Nrg1	0	0.78603	0.853	0.696	0
Pyy	0	0.550813	0.852	0.493	0
Bmp6	0	1.36577	0.962	0.537	0
Bmper	0	0.601921	0.796	0.495	0
Foxq1	0	1.37239	0.928	0.542	0
Lamb1	0	1.62654	0.99	0.795	0
Dab2	0	0.839834	0.898	0.659	0
Ccser1	0	0.637031	0.902	0.683	0
Gata6	0	2.14111	0.995	0.703	0
Prickle2	0	1.52944	0.993	0.852	0
Cyp4f14	0	0.436586	0.772	0.466	0
Serpinh1	0	1.6067	0.99	0.901	0
Dkk1	0	0.961155	0.868	0.541	0
Pdgfra	0	1.71113	0.984	0.637	0
Cubn	0	0.698923	0.848	0.415	0
Car4	0	0.797725	0.842	0.503	0
Glipr2	0	1.7245	0.988	0.748	0
Nrg2	0	1.49109	0.991	0.772	0
Col4a1	0	1.52247	0.996	0.829	0
Runx1	0	1.40017	0.972	0.615	0
Sox17	0	1.06972	0.908	0.567	0
Vim	0	0.904672	0.971	0.893	0
Gata4	0	1.2248	0.952	0.564	0
Ghr	0	0.429138	0.806	0.538	0
Dnmt3b	0	1.58153	0.997	0.926	0
Maml3	0	0.619957	0.855	0.597	0
Ebf1	0	1.43956	0.994	0.876	0
Mgst3	0	1.25265	0.983	0.768	0
Sparc	0	1.46135	0.999	0.998	0
Amot	0	0.948022	0.95	0.549	0
Lamc1	0	1.04096	0.993	0.968	0
Sh3rf3	0	0.288347	0.763	0.527	0
Dnmt3a	0	1.42689	0.99	0.8	0
Fgf10	0	0.7525	0.905	0.64	0
Tcf15	0	0.84223	0.915	0.595	0
Gm46332	0	-0.738744	0.769	0.877	0
P4ha1	0	0.965141	0.953	0.727	0
Plcb1	0	0.313151	0.822	0.577	0
Ctsl	0	1.28691	0.999	0.99	0
Cobl	0	-1.25525	0.81	0.979	0
Mt1	0	-0.98519	0.994	1	0
Flrt3	0	0.975958	0.927	0.505	0
St6galnac3	0	1.01617	0.983	0.865	0
Srgn	0	0.735669	0.851	0.607	0
Col4a2	0	1.02628	0.975	0.758	0
Lrrk1	0	0.480198	0.814	0.51	0
Pgam2	0	0.576686	0.807	0.523	0
Enox1	0	-0.828374	0.858	0.941	0
Adam23	0	-0.789559	0.72	0.923	0
Mt2	0	-1.27107	0.979	0.999	0
Hmga2	0	1.05199	0.992	0.857	0
Itm2b	0	1.21284	0.998	0.981	0
Ctsc	0	0.998022	0.975	0.755	0
Ntm	0	0.479205	0.898	0.719	0
Prxl2a	0	0.731746	0.931	0.684	0
Phactr1	0	0.523086	0.849	0.542	0
Hspg2	0	0.79124	0.972	0.837	0
Ubash3b	0	0.487624	0.813	0.518	0
Rrbp1	0	1.03887	0.999	0.972	0
Ramp2	0	0.533848	0.764	0.463	0
Ifitm1	0	-1.4022	0.938	0.989	0
Eps8	0	0.593473	0.899	0.689	0
Adamtsl1	0	-0.534293	0.758	0.85	0
Fut8	0	0.767426	0.986	0.936	0
Ifitm3	0	-0.926579	0.948	0.979	0
Lrpap1	0	1.23473	0.999	0.987	0
Fbp2	0	0.880863	0.995	0.879	0
Tmtc2	0	0.291298	0.858	0.592	0
P4ha2	0	0.589539	0.887	0.568	0
Pdcd4	0	0.922931	0.989	0.882	0
Myo5b	0	0.475523	0.784	0.464	0
Marcks	0	1.02443	0.996	0.894	0
Arih2	0	0.886423	0.998	0.97	0
Stard8	0	0.766241	0.969	0.804	0
Ckap4	0	0.951534	0.99	0.884	0
Sdc4	0	1.18388	1	0.989	0
Bend5	0	0.547832	0.856	0.566	0
Eva1a	0	0.605696	0.893	0.531	0
Pbx1	0	-0.6116	0.781	0.907	0
Glul	0	0.8796	0.987	0.892	0
Igfbp2	0	-1.07818	0.755	0.955	0
Elf3	0	0.880724	0.954	0.726	0
Phlda1	0	0.79084	0.962	0.769	0
Snx2	0	1.23256	0.999	0.986	0
Tdh	0	-0.926249	0.924	0.973	0
Fgfbp1	0	-0.455646	0.662	0.853	0
Mylpf	0	-0.952262	0.898	0.988	0
Pag1	0	0.501504	0.857	0.545	0
Havcr1	0	0.519158	0.847	0.509	0
Tnni3	0	0.450874	0.857	0.615	0
Iqsec1	0	0.61016	0.97	0.859	0
Gjb5	0	0.78026	0.969	0.836	0
Slc7a3	0	-0.6876	0.73	0.87	0
Lhfpl2	0	0.402005	0.8	0.502	0
Mcf2	0	-0.65576	0.734	0.897	0
Pik3r1	0	0.760368	0.967	0.766	0
Epha4	0	0.620294	0.996	0.939	0
Plet1	0	0.609128	0.931	0.588	0
Wdfy1	0	0.871107	0.979	0.802	0
Klf2	0	-1.23622	0.822	0.99	0
Meis2	0	-0.657479	0.915	0.957	0
Rcn1	0	0.917199	0.989	0.913	0
Uap1	0	0.510234	0.904	0.755	0
Cited2	0	0.73689	0.992	0.91	0
Foxa2	0	0.30235	0.726	0.359	0
Lmna	0	0.578464	0.915	0.658	0
Flnb	0	0.711509	0.987	0.882	0
Epb41l4a	0	-0.791602	0.85	0.956	0
Morc1	0	-1.04302	0.757	0.97	0
Gpat3	0	0.498883	0.82	0.445	0
Npl	0	0.715435	0.979	0.825	0
Dok2	0	0.48425	0.932	0.746	0
Celf2	0	0.543278	0.947	0.768	0
Creb3l2	0	0.648021	0.932	0.756	0
Fgf4	0	-0.447924	0.677	0.825	0
Slc7a1	0	0.655246	0.975	0.832	0
Fam189a2	0	0.45806	0.876	0.694	0
Dusp4	0	0.490629	0.898	0.471	0
Aqp3	0	-0.621732	0.708	0.899	0
Calm1	0	0.759712	0.999	0.994	0
Nanog	0	-1.34189	0.839	0.987	0
Eras	0	-0.49341	0.673	0.844	0
Tcea3	0	-0.743552	0.808	0.955	0
Apoe	0	0.895789	1	0.996	0
Emp2	0	0.471211	0.844	0.582	0
Platr22	0	-0.643978	0.778	0.915	0
Smco4	0	0.755033	0.973	0.759	0
1010001N08Rik	0	0.369924	0.747	0.54	0
Gpc4	0	-0.535066	0.876	0.918	0
Bex1	0	-0.960563	0.968	0.998	0
Sox7	0	0.284117	0.715	0.382	0
Plod2	0	0.650365	0.949	0.751	0
Hsd17b14	0	-0.525358	0.663	0.861	0
Tfpi	0	0.696931	0.984	0.911	0
Col18a1	0	-0.474569	0.738	0.888	0
Tcf7l1	0	-1.02054	0.922	0.992	0
Hsp90b1	0	0.610848	0.997	0.99	0
Hmces	0	-0.661941	0.801	0.931	0
Ftx	0	0.540073	0.889	0.618	0
Kat6b	0	-0.770994	0.996	0.999	0
F2r	0	0.766265	0.985	0.859	0
Nucb2	0	0.408185	0.848	0.573	0
Atxn7l1	0	0.509823	0.959	0.793	0
Fndc3a	0	0.639072	0.986	0.907	0
Usp32	0	0.562036	0.971	0.859	0
Med12l	0	0.498102	0.952	0.763	0
Gja1	0	0.457009	0.923	0.7	0
Podxl	0	0.403286	0.865	0.67	0
Tango2	0	0.442805	0.881	0.668	0
Kdm5b	0	-0.93607	0.956	0.997	0
Msi2	0	-0.702073	0.952	0.985	0
Pnp	0	-0.637377	0.893	0.948	0
Ddt	0	0.824769	0.999	0.989	0
Zfp42	0	-1.28648	0.996	0.999	0
Dnmt3l	0	0.569431	0.989	0.937	0
Snx27	0	0.623472	0.979	0.884	0
Cmtm7	0	0.598237	0.998	0.981	0
P4hb	0	0.540075	0.988	0.957	0
Pard3	0	0.561989	0.995	0.961	0
Rassf8	0	0.497314	0.949	0.765	0
B4galnt3	0	-0.478178	0.739	0.878	0
Nr5a2	0	-0.554965	0.747	0.922	0
Kdm2b	0	-0.539437	0.873	0.944	0
Tubb2b	0	-0.860234	0.964	0.993	0
Mtss1	0	-0.664749	0.827	0.954	0
Tdgf1	0	-0.762161	0.921	0.985	0
Glg1	0	0.601218	0.997	0.972	0
Fgfr2	0	0.716963	0.996	0.968	0
Plekha7	0	-0.704965	0.893	0.975	0
Ldhb	0	-0.773598	0.983	0.995	0
Kdelr3	0	0.387823	0.822	0.549	0
Fat1	0	-0.540024	0.853	0.947	0
Fmr1nb	0	0.616276	0.987	0.909	0
Clic1	0	0.753612	0.994	0.942	0
Klf5	0	0.866419	0.999	0.988	0
2001-09-01	0	-0.595309	0.766	0.927	0
Pgd	0	0.715614	0.995	0.952	0
Ranbp17	0	-0.618714	0.98	0.996	0
Wnt6	0	0.357565	0.771	0.492	0
Snai1	0	0.361978	0.852	0.569	0
Lmo2	0	0.42979	0.839	0.474	0
Gli2	0	-0.446123	0.561	0.853	0
Chchd10	0	-0.858046	0.994	0.998	0
Rai1	0	0.361765	0.882	0.654	0
Btbd11	0	-0.343568	0.518	0.817	0
Dlc1	0	0.602457	0.986	0.915	0
Fth1	0	0.530562	1	1	0
Mapre2	0	0.486946	0.944	0.745	0
Apoc1	0	0.603286	0.999	0.994	0
Sms	0	-0.709369	0.957	0.987	0
Cth	0	-0.791035	0.873	0.975	0
Sox2	0	-1.04622	0.918	0.995	0
Gdpd5	0	0.379762	0.832	0.61	0
1190005I06Rik	0	-0.268409	0.563	0.776	0
Ndrg3	0	0.493369	0.94	0.679	0
Wwtr1	0	0.57403	0.978	0.892	0
Dpys	0	-0.525321	0.748	0.892	0
Schip1	0	-0.635313	0.763	0.939	0
Cdc14b	0	0.46016	0.965	0.788	0
Efna4	0	0.579638	0.948	0.738	0
Pdgfa	0	-0.560144	0.866	0.955	0
Mesd	0	0.521366	0.989	0.95	0
Pros1	0	0.457084	0.948	0.817	0
Itga6	0	0.577237	0.997	0.975	0
Rbpj	0	-0.552168	0.994	0.999	0
Phc1	0	-0.721631	0.858	0.963	0
Gsta4	0	-0.859587	0.978	0.997	0
Apobec3	0	-0.483551	0.73	0.871	0
Zfp428	0	-0.646353	0.813	0.95	0
Vamp8	0	0.435427	0.954	0.809	0
Ptges	0	-0.400833	0.66	0.849	0
Slc2a1	0	-0.498608	0.83	0.911	0
Ubxn2a	0	-0.495999	0.871	0.939	0
Fam169a	0	-0.483167	0.871	0.954	0
Pias2	0	-0.567481	0.982	0.997	0
Slc35f6	0	0.289829	0.797	0.458	0
Usp9x	0	-0.543546	0.977	0.997	0
Chic2	0	0.617218	0.984	0.931	0
Gjb3	0	0.573233	0.996	0.978	0
Tk1	0	0.475243	0.966	0.888	0
Vangl1	0	0.502668	0.993	0.946	0
Myo10	0	-0.547572	0.958	0.987	0
Fn1	0	-0.532446	0.972	0.993	0
Fgd1	0	-0.45601	0.797	0.924	0
Rab11a	0	0.652671	0.996	0.956	0
1810058I24Rik	0	0.591688	0.997	0.984	0
Avpi1	0	-0.554004	0.906	0.964	0
Csrp2	0	-0.557335	0.986	0.995	0
Rif1	0	-0.714081	0.996	1	0
Ifitm2	0	-0.859368	0.996	0.999	0
Kdm3a	0	-0.584165	0.914	0.968	0
Trim8	0	0.483456	0.971	0.848	0
Slc6a6	0	-0.540719	0.892	0.97	0
Trap1a	0	-0.524322	0.994	0.998	0
Etnk1	0	-0.542851	0.959	0.989	0
Krt8	1.37554e-307	0.539893	0.979	0.885	4.12663e-304
Plac8	2.9804e-306	0.26387	0.772	0.482	8.94121e-303
Glis3	1.05685e-304	-0.580936	0.853	0.916	3.17054e-301
Fmnl2	1.23935e-303	-0.500589	0.876	0.946	3.71805e-300
Tesk2	2.12081e-303	-0.493871	0.875	0.936	6.36244e-300
Slc25a21	2.03504e-300	0.368251	0.858	0.605	6.10513e-297
Gna12	1.64409e-297	0.391181	0.949	0.823	4.93228e-294
Zfp57	1.04972e-296	-0.518713	0.917	0.966	3.14916e-293
Calr	1.66996e-294	0.519337	0.998	0.992	5.00989e-291
Gask1b	2.12076e-294	0.444166	0.854	0.671	6.36229e-291
Upp1	2.70518e-293	0.587407	0.998	0.985	8.11554e-290
Bach1	1.53361e-292	0.476679	0.975	0.869	4.60082e-289
Ooep	5.42095e-290	-0.514407	0.844	0.943	1.62628e-286
B4galt6	5.80822e-290	0.438808	0.973	0.875	1.74247e-286
Erc2	6.97155e-290	-0.296704	0.521	0.748	2.09147e-286
Fxyd6	7.8666e-289	-0.44015	0.765	0.862	2.35998e-285
Tent5a	2.21069e-287	0.506647	0.72	0.495	6.63207e-284
Agpat4	2.44691e-285	0.405988	0.902	0.757	7.34072e-282
Ctnnal1	6.25958e-284	-0.464273	0.864	0.943	1.87788e-280
Trh	1.53053e-282	-0.674816	0.728	0.804	4.59159e-279
Akr1b8	3.41459e-282	0.332761	0.902	0.748	1.02438e-278
Cald1	8.15393e-282	-0.507153	0.864	0.935	2.44618e-278
Cystm1	2.59035e-281	0.527627	0.978	0.947	7.77105e-278
Lpcat1	8.14349e-281	0.425171	0.959	0.804	2.44305e-277
Zfp423	1.4467e-278	-0.359743	0.649	0.789	4.34009e-275
App	1.2522e-276	0.394918	0.76	0.47	3.7566e-273
Wfdc2	4.95314e-276	-0.538398	0.854	0.934	1.48594e-272
Gpx2	7.17986e-276	0.369937	0.874	0.636	2.15396e-272
Atf6	7.59611e-275	0.478915	0.926	0.812	2.27883e-271
Gas6	3.12807e-274	0.489645	0.776	0.559	9.38422e-271
Hspa5	4.72707e-274	0.661764	0.992	0.975	1.41812e-270
Fryl	3.2168e-272	-0.466226	0.931	0.966	9.65039e-269
Plpp1	4.32601e-268	-0.420133	0.889	0.926	1.2978e-264
C2cd5	1.36597e-266	-0.435199	0.922	0.952	4.09791e-263
Shkbp1	4.27942e-266	0.708259	0.851	0.726	1.28383e-262
Carhsp1	6.00714e-266	0.393535	0.937	0.827	1.80214e-262
Txndc12	1.06406e-265	0.443086	0.973	0.897	3.19218e-262
Tbx3	5.38486e-265	0.450979	0.999	0.967	1.61546e-261
Ubald2	1.68094e-264	0.461079	0.994	0.98	5.04282e-261
Ass1	4.83865e-262	-0.469716	0.924	0.965	1.45159e-258
Ldlrad3	1.64832e-261	0.411806	0.907	0.762	4.94496e-258
Appl2	1.54116e-260	0.267426	0.809	0.585	4.62348e-257
Scube2	1.56839e-260	0.261323	0.711	0.504	4.70517e-257
Shtn1	6.47878e-256	0.318402	0.784	0.611	1.94364e-252
Nav2	1.62472e-255	-0.331264	0.764	0.786	4.87417e-252
Nsf	1.45757e-253	-0.451534	0.96	0.98	4.37272e-250
Cep55	4.4745e-252	-0.431061	0.915	0.956	1.34235e-248
Mertk	2.68702e-251	0.250908	0.772	0.533	8.06105e-248
Cers6	3.62754e-251	0.46501	0.986	0.941	1.08826e-247
Slc1a3	9.13745e-250	0.573787	0.844	0.645	2.74123e-246
Mcc	2.81437e-248	-0.324514	0.686	0.771	8.44312e-245
Camk1d	5.46653e-247	-0.543421	0.949	0.982	1.63996e-243
Soat1	8.47901e-247	0.360111	0.881	0.704	2.5437e-243
Rnf216	2.35195e-246	0.430544	0.986	0.939	7.05586e-243
Khdc3	6.4534e-246	-0.578957	0.972	0.987	1.93602e-242
Cpsf4l	1.08932e-245	-0.36478	0.704	0.768	3.26797e-242
Sapcd1	4.21528e-245	0.330543	0.743	0.446	1.26458e-241
Baz2b	1.35142e-244	-0.476667	0.938	0.978	4.05425e-241
Vwa3b	1.45208e-244	-0.315593	0.674	0.861	4.35625e-241
Abcb1b	4.55836e-244	-0.37101	0.655	0.835	1.36751e-240
Nfib	6.72665e-244	-0.493715	0.898	0.942	2.01799e-240
Zbtb10	1.71913e-243	0.369453	0.87	0.718	5.15739e-240
Selenos	8.0154e-243	0.41056	0.987	0.942	2.40462e-239
Glipr1	3.6571e-242	0.268023	0.686	0.439	1.09713e-238
Slc28a1	1.87535e-241	-0.266747	0.591	0.739	5.62604e-238
Cdk19	6.77701e-241	0.44745	0.978	0.906	2.0331e-237
Fbrsl1	5.99041e-240	-0.399307	0.903	0.949	1.79712e-236
Trio	1.29292e-239	0.308707	0.91	0.669	3.87875e-236
Tnfaip8	6.98151e-239	0.329188	0.905	0.711	2.09445e-235
Myo1f	8.8244e-239	-0.38957	0.586	0.778	2.64732e-235
Rlim	6.18315e-238	0.442333	0.987	0.941	1.85494e-234
Nhsl2	4.90464e-236	0.385682	0.831	0.594	1.47139e-232
Lpar1	7.4881e-236	-0.417037	0.809	0.888	2.24643e-232
Erf	1.77713e-235	0.363143	0.913	0.787	5.3314e-232
Rnf130	1.99812e-235	0.433025	0.979	0.92	5.99437e-232
Adam19	1.59248e-234	-0.319281	0.684	0.807	4.77743e-231
Ube2s	5.06639e-233	-0.456102	0.998	1	1.51992e-229
Ppp1r9a	2.22209e-232	-0.439476	0.812	0.912	6.66627e-229
Hells	2.54285e-232	-0.422659	0.988	0.993	7.62856e-229
Prorp	1.81708e-231	-0.373489	0.799	0.905	5.45124e-228
9330185C12Rik	1.3787e-230	-0.40691	0.85	0.946	4.13609e-227
Sipa1l2	3.53619e-229	0.338128	0.928	0.775	1.06086e-225
Chd9	1.42508e-228	-0.42826	0.871	0.929	4.27525e-225
Pfkl	1.83074e-227	0.360583	0.89	0.738	5.49222e-224
Pdia6	3.38207e-227	0.46527	0.993	0.989	1.01462e-223
Ticrr	1.20407e-226	-0.435142	0.823	0.89	3.6122e-223
1700019D03Rik	2.74475e-226	-0.392116	0.789	0.825	8.23426e-223
Mpzl2	3.08822e-226	0.358521	0.828	0.628	9.26467e-223
Cpn1	4.04621e-226	0.398116	0.7	0.396	1.21386e-222
Socs2	4.63946e-226	-0.394025	0.611	0.802	1.39184e-222
Trps1	1.15923e-225	-0.521241	0.846	0.937	3.4777e-222
Ifi30	1.92534e-225	0.336909	0.864	0.695	5.77603e-222
Slc44a3	3.45922e-224	0.332416	0.73	0.512	1.03777e-220
Ror1	6.80518e-223	0.399283	0.907	0.725	2.04155e-219
Kifc3	3.52412e-222	0.316206	0.904	0.733	1.05724e-218
Abcc1	3.04899e-221	0.29341	0.875	0.661	9.14696e-218
Prdm5	4.92841e-221	-0.414293	0.799	0.898	1.47852e-217
Lima1	5.20717e-221	-0.469692	0.882	0.96	1.56215e-217
Bcas3	1.24219e-220	0.608711	0.987	0.964	3.72657e-217
Ccn2	2.22661e-220	-0.31472	0.554	0.768	6.67982e-217
Sccpdh	1.72899e-218	0.355396	0.924	0.775	5.18697e-215
Akap13	4.2823e-218	0.376475	0.968	0.874	1.28469e-214
Cachd1	4.834e-217	0.40452	0.934	0.859	1.4502e-213
Pitpnc1	2.75626e-216	-0.473706	0.783	0.885	8.26878e-213
Dnajc10	3.54552e-216	0.369243	0.907	0.774	1.06366e-212
Prkab1	6.36857e-215	0.310951	0.884	0.729	1.91057e-211
Klf6	2.71281e-213	0.328542	0.866	0.658	8.13843e-210
Foxo1	1.7046e-212	0.349051	0.92	0.778	5.11381e-209
Chn1	2.20501e-212	-0.325558	0.676	0.853	6.61503e-209
Slc5a11	3.18743e-212	0.338477	0.882	0.719	9.56228e-209
Myof	3.51498e-209	-0.468104	0.924	0.962	1.05449e-205
Ryr1	5.59172e-209	0.29799	0.751	0.59	1.67752e-205
Prps1	1.89608e-208	-0.329406	0.832	0.906	5.68825e-205
Spats2	3.15046e-208	0.366209	0.97	0.903	9.45139e-205
Kat2b	8.54026e-208	-0.372957	0.885	0.952	2.56208e-204
Erlin1	6.08364e-207	0.256338	0.843	0.608	1.82509e-203
Lrrn4	3.7268e-206	0.257618	0.812	0.624	1.11804e-202
Nr6a1	1.78656e-205	-0.431427	0.923	0.969	5.35967e-202
Cgnl1	1.19834e-204	0.340044	0.842	0.676	3.59501e-201
Gm38825	1.77515e-204	-0.332822	0.667	0.784	5.32545e-201
Uchl1	4.2374e-204	-0.321044	0.645	0.775	1.27122e-200
Adgrg6	2.09944e-203	0.318096	0.687	0.413	6.29831e-200
Rnd3	2.74064e-203	0.378371	0.799	0.617	8.22192e-200
Egfl7	6.44054e-202	0.333116	0.904	0.792	1.93216e-198
Elmo1	6.93895e-202	-0.348679	0.562	0.746	2.08169e-198
Stxbp1	6.23039e-200	0.277308	0.765	0.534	1.86912e-196
Akap12	2.73988e-199	0.386666	0.999	0.997	8.21964e-196
Tmem144	8.44574e-199	0.307003	0.764	0.619	2.53372e-195
Ube2d1	1.32691e-197	0.338657	0.911	0.771	3.98072e-194
Smarca2	1.53436e-196	0.286256	0.895	0.758	4.60308e-193
Spry2	2.60086e-196	0.3545	0.906	0.768	7.80257e-193
Mbp	7.80197e-195	-0.277621	0.774	0.786	2.34059e-191
Rtn1	5.47352e-193	0.384135	0.773	0.605	1.64206e-189
Dennd1b	7.58547e-193	-0.406494	0.876	0.927	2.27564e-189
Dclk2	8.22575e-193	-0.311192	0.715	0.796	2.46772e-189
Parm1	1.12683e-192	0.3137	0.873	0.729	3.3805e-189
Foxn3	9.1376e-192	0.357098	0.911	0.79	2.74128e-188
Syt9	1.03376e-191	-0.302319	0.698	0.862	3.10128e-188
Top1	1.37239e-190	0.335382	0.99	0.962	4.11717e-187
Rcor2	9.06066e-190	-0.36061	0.752	0.844	2.7182e-186
Rap2c	3.36956e-189	0.250305	0.865	0.715	1.01087e-185
Cst3	8.87234e-189	0.382401	0.996	0.991	2.6617e-185
Foxd3	1.36607e-187	-0.383449	0.61	0.71	4.09821e-184
Meg3	3.98852e-187	0.496681	0.972	0.919	1.19656e-183
Chka	7.25642e-187	-0.355772	0.864	0.92	2.17693e-183
Zfp462	4.94217e-185	-0.428159	0.852	0.93	1.48265e-181
Mreg	3.19753e-184	-0.363466	0.868	0.937	9.59258e-181
Lmo7	5.73149e-184	-0.327386	0.781	0.878	1.71945e-180
Mgarp	6.79932e-184	0.314053	0.957	0.829	2.0398e-180
Pcbd1	1.0351e-183	0.336747	0.796	0.596	3.1053e-180
Abcg2	1.22094e-183	-0.352141	0.827	0.891	3.66282e-180
Iqgap2	2.44724e-183	0.348134	0.891	0.761	7.34173e-180
Gm14820	8.74557e-183	-0.26912	0.531	0.731	2.62367e-179
Cdh4	9.16287e-183	0.490026	0.886	0.773	2.74886e-179
L1td1	9.28379e-183	-0.388362	0.996	0.997	2.78514e-179
Rian	1.15238e-182	0.414654	0.952	0.87	3.45715e-179
Mapk4	8.03856e-182	-0.360824	0.858	0.905	2.41157e-178
Elovl7	1.12354e-181	0.268881	0.827	0.596	3.37061e-178
Bnc2	2.00576e-181	-0.398327	0.728	0.816	6.01729e-178
Sgms1	2.58011e-181	-0.344373	0.894	0.943	7.74034e-178
Ryr2	3.79055e-181	-0.378202	0.882	0.926	1.13716e-177
Ezh1	9.7325e-181	0.266123	0.754	0.542	2.91975e-177
Slc7a6	1.91373e-180	0.266776	0.856	0.73	5.74119e-177
Utrn	5.08766e-180	-0.423103	0.971	0.987	1.5263e-176
Gm19705	5.34098e-180	-0.290561	0.68	0.784	1.60229e-176
Socs1	2.70892e-178	0.297344	0.713	0.503	8.12675e-175
Ncam1	4.47467e-178	-0.303783	0.628	0.778	1.3424e-174
Rims2	5.59208e-178	-0.396585	0.841	0.928	1.67762e-174
Mb21d2	2.47471e-177	-0.256583	0.697	0.812	7.42413e-174
Epb41l1	3.87637e-177	0.31769	0.918	0.808	1.16291e-173
Eif2s2	7.31354e-175	0.313101	1	1	2.19406e-171
Frmd5	2.01737e-174	-0.31438	0.643	0.792	6.05212e-171
Ptpn13	7.21997e-174	0.317538	0.924	0.843	2.16599e-170
Tet1	7.3873e-173	-0.364997	0.994	0.999	2.21619e-169
D630023F18Rik	4.73946e-172	-0.313828	0.7	0.812	1.42184e-168
Sfmbt2	1.06669e-171	0.475284	0.937	0.83	3.20008e-168
Atxn7l3b	1.20272e-171	0.343623	0.936	0.863	3.60815e-168
Sh3gl2	1.79705e-171	-0.378559	0.815	0.865	5.39114e-168
Sdf2l1	1.83012e-170	0.323913	0.918	0.784	5.49035e-167
Fam168a	1.92047e-170	0.48811	0.982	0.941	5.76142e-167
Tbx3os1	4.54211e-170	0.286628	0.787	0.575	1.36263e-166
Cacna1a	7.6018e-170	-0.351901	0.864	0.925	2.28054e-166
Cadm1	1.24853e-169	-0.374361	0.933	0.942	3.7456e-166
Satb2	7.82423e-168	0.327901	0.926	0.798	2.34727e-164
Shroom3	1.16448e-167	-0.384098	0.93	0.956	3.49345e-164
Actg1	1.18558e-167	-0.321702	1	1	3.55675e-164
Pola1	2.73005e-167	-0.408285	0.96	0.978	8.19014e-164
Myo1e	3.39895e-166	-0.349761	0.876	0.925	1.01968e-162
Reep5	6.75218e-166	0.320308	0.948	0.887	2.02565e-162
Smad7	1.89268e-165	-0.390181	0.97	0.985	5.67803e-162
Nfkbia	3.20415e-165	-0.295051	0.707	0.809	9.61246e-162
Tle4	3.69071e-165	-0.355408	0.993	0.997	1.10721e-161
Rnf213	6.49694e-165	-0.319762	0.68	0.793	1.94908e-161
Ctsz	8.85886e-165	0.286539	0.846	0.701	2.65766e-161
Spp1	2.12183e-163	-0.590005	0.991	0.992	6.3655e-160
Cdk6	1.046e-162	-0.28643	0.661	0.793	3.13801e-159
Lrrc28	2.03847e-162	-0.315541	0.816	0.903	6.11542e-159
Pip4k2a	7.53224e-162	0.27456	0.863	0.694	2.25967e-158
Kirrel	1.35805e-161	0.325279	0.936	0.814	4.07415e-158
Rbp1	2.73794e-161	-0.257708	0.665	0.765	8.21383e-158
Carmil1	8.14836e-161	0.313169	0.913	0.797	2.44451e-157
Wwox	1.08602e-160	0.525822	0.987	0.951	3.25806e-157
Kdm4c	1.89803e-160	-0.324228	0.934	0.973	5.69409e-157
Hip1	5.08231e-160	0.281897	0.939	0.801	1.52469e-156
Fam129a	1.62691e-159	0.291213	0.874	0.7	4.88072e-156
Aoah	1.20664e-158	-0.263698	0.604	0.717	3.61993e-155
Dock5	6.07491e-158	-0.325499	0.873	0.914	1.82247e-154
Atrx	6.52098e-158	-0.39251	0.996	0.999	1.95629e-154
Arhgap42	1.69713e-157	-0.326	0.825	0.896	5.0914e-154
Dcbld1	1.91381e-157	0.355107	0.956	0.894	5.74142e-154
Rock2	6.66676e-157	0.343373	0.986	0.963	2.00003e-153
Macf1	1.2571e-156	-0.360905	0.999	1	3.7713e-153
Bcat1	3.76824e-155	-0.381519	0.997	0.995	1.13047e-151
S100a10	4.69153e-155	-0.375942	0.968	0.978	1.40746e-151
Ext1	1.02112e-154	-0.407873	0.963	0.978	3.06337e-151
Nt5e	1.2711e-154	0.284001	0.678	0.512	3.81331e-151
Calcoco2	2.76223e-153	-0.582145	0.987	0.994	8.2867e-150
H2-M5	4.04325e-153	-0.258015	0.7	0.764	1.21297e-149
Basp1	1.83712e-152	-0.392187	0.976	0.99	5.51135e-149
Hormad2	9.83445e-150	-0.322315	0.711	0.848	2.95033e-146
Kdm6b	1.32761e-149	0.284426	0.866	0.749	3.98284e-146
Tmsb4x	5.90872e-148	-0.591854	0.952	0.966	1.77262e-144
Foxp1	3.49322e-147	-0.265515	0.597	0.733	1.04797e-143
Sptbn1	3.87546e-147	-0.34085	0.989	0.996	1.16264e-143
Epb41l2	1.22185e-146	0.322249	0.993	0.973	3.66556e-143
Svil	5.32616e-146	0.257974	0.816	0.642	1.59785e-142
Nefl	7.51369e-146	0.383505	0.865	0.798	2.25411e-142
Surf4	2.00914e-145	0.300911	0.942	0.874	6.02742e-142
Krtcap2	1.0036e-144	0.306763	0.988	0.971	3.01079e-141
Hnf1b	4.07037e-144	0.27146	0.627	0.441	1.22111e-140
Mgat5	7.19702e-144	0.362164	0.982	0.935	2.1591e-140
Cox7a1	2.46738e-143	0.32455	0.979	0.916	7.40214e-140
Hpcal1	2.01857e-142	0.263466	0.938	0.845	6.0557e-139
1500009L16Rik	3.15504e-141	0.302908	0.928	0.827	9.46512e-138
Epop	3.816e-141	0.313738	0.979	0.936	1.1448e-137
Itpr1	7.1067e-141	-0.315808	0.886	0.89	2.13201e-137
Sulf1	3.64217e-140	0.310649	0.982	0.94	1.09265e-136
Dusp27	4.44767e-140	-0.297696	0.7	0.799	1.3343e-136
Xpo7	5.76843e-140	0.305201	0.968	0.933	1.73053e-136
Zfp36l1	8.86586e-138	0.280339	0.982	0.935	2.65976e-134
Nr0b1	1.55012e-137	-0.405236	0.811	0.862	4.65035e-134
Dppa3	1.65103e-136	-0.581933	0.675	0.758	4.95309e-133
Ddr2	3.97455e-136	0.301084	0.732	0.504	1.19236e-132
Prep	1.06814e-135	0.290662	0.979	0.933	3.20442e-132
Adgre5	3.04328e-134	0.262403	0.928	0.795	9.12983e-131
Timp1	1.49342e-133	0.270807	0.917	0.803	4.48025e-130
Slc10a7	7.16301e-133	-0.317355	0.936	0.947	2.1489e-129
Itm2a	7.74343e-132	0.252312	0.862	0.715	2.32303e-128
Alg13	1.13873e-130	-0.311266	0.983	0.993	3.4162e-127
Gng2	3.14402e-130	0.287265	0.876	0.79	9.43206e-127
Tnnt3	2.76024e-129	0.30404	0.802	0.633	8.28071e-126
Tenm4	1.95485e-128	-0.342877	0.654	0.767	5.86454e-125
Brca1	8.14845e-128	-0.305458	0.825	0.916	2.44453e-124
Tdrd12	9.19244e-128	-0.312782	0.895	0.858	2.75773e-124
Sik3	3.60273e-127	-0.335542	0.92	0.934	1.08082e-123
Tenm3	4.70815e-127	-0.329637	0.88	0.905	1.41245e-123
Tnrc18	1.63897e-126	0.279798	0.952	0.906	4.91692e-123
Aff1	1.95076e-126	-0.397151	0.966	0.977	5.85228e-123
Man2a1	1.12488e-125	0.290326	0.964	0.897	3.37464e-122
Emb	3.36895e-124	0.372756	0.955	0.887	1.01068e-120
Atp13a3	7.86165e-124	0.285121	0.991	0.968	2.3585e-120
Nfat5	9.55349e-124	-0.30933	0.901	0.916	2.86605e-120
Ect2	1.23226e-123	-0.302864	0.918	0.956	3.69677e-120
Lrp2	1.87457e-123	0.26868	0.869	0.764	5.62371e-120
Zfand3	2.57289e-123	0.276935	0.982	0.95	7.71868e-120
Asxl1	4.1593e-123	-0.28794	0.971	0.985	1.24779e-119
Gabbr1	1.24759e-122	-0.267156	0.77	0.823	3.74278e-119
Pclaf	4.11754e-122	-0.30833	0.665	0.82	1.23526e-118
Exoc6b	4.17012e-122	-0.331503	0.977	0.984	1.25103e-118
Fabp3	6.44883e-122	0.4885	0.995	0.988	1.93465e-118
Zfp609	1.51821e-121	0.271634	0.951	0.857	4.55464e-118
Ypel2	7.55663e-120	0.285736	0.759	0.603	2.26699e-116
Ccnd1	1.30064e-118	-0.277546	0.718	0.749	3.90191e-115
Jam2	4.4364e-118	-0.385444	0.908	0.932	1.33092e-114
Zdbf2	7.32073e-118	-0.298604	0.915	0.941	2.19622e-114
Chd7	2.21815e-117	-0.251227	0.785	0.87	6.65446e-114
Klb	3.23449e-117	0.281286	0.613	0.413	9.70348e-114
Atad2b	3.38284e-117	-0.295709	0.895	0.948	1.01485e-113
Zfp407	3.42966e-117	0.302362	0.974	0.933	1.0289e-113
Tjp2	1.02259e-116	-0.287779	0.979	0.99	3.06778e-113
Lrrc8d	2.24064e-116	-0.275721	0.866	0.912	6.72193e-113
Ckap2	4.00531e-116	-0.288348	0.901	0.934	1.20159e-112
Noct	2.0524e-113	-0.265343	0.781	0.802	6.1572e-110
Elavl2	6.32972e-113	-0.262343	0.789	0.853	1.89892e-109
Tcl1	1.07885e-112	0.268362	0.873	0.727	3.23656e-109
Ttc28	2.27569e-112	-0.282055	0.905	0.935	6.82708e-109
Tet2	3.30969e-111	0.275421	0.978	0.942	9.92906e-108
Mtf2	7.98551e-111	-0.283722	0.996	0.998	2.39565e-107
Sox21	8.53171e-110	-0.255725	0.633	0.712	2.55951e-106
Mme	3.41799e-109	-0.279515	0.808	0.882	1.0254e-105
Coil	1.56699e-108	0.260517	0.99	0.961	4.70096e-105
Ptprg	7.91598e-108	0.343401	0.993	0.973	2.37479e-104
Cd63	1.53961e-107	0.285643	0.996	0.989	4.61884e-104
Tex14	6.15133e-107	-0.287436	0.77	0.837	1.8454e-103
Ncoa7	1.20177e-105	0.264494	0.934	0.861	3.60532e-102
Klf12	3.97549e-105	-0.375944	0.77	0.826	1.19265e-101
Cenpa	5.90607e-104	0.344165	0.989	0.967	1.77182e-100
Qk	1.71971e-103	0.258037	0.994	0.981	5.15914e-100
Rrm2	1.3821e-100	-0.377057	0.893	0.927	4.1463e-97
Ptprk	3.98951e-100	-0.300659	0.953	0.966	1.19685e-96
Dsg2	4.25682e-100	0.255485	0.923	0.865	1.27705e-96
Lhfp	5.27463e-100	0.256143	0.805	0.706	1.58239e-96
Esrrb	5.58257e-100	-0.256345	0.968	0.981	1.67477e-96
Psme4	2.11276e-99	-0.278409	0.976	0.985	6.33829e-96
Xiap	6.92398e-99	0.30735	0.957	0.929	2.07719e-95
Arhgap32	8.85435e-99	-0.276469	0.938	0.953	2.65631e-95
Cecr2	1.59039e-97	0.25492	0.985	0.964	4.77116e-94
Large1	9.8172e-97	0.286036	0.985	0.954	2.94516e-93
Cdkn1a	3.21393e-96	-0.3107	0.79	0.854	9.64179e-93
Vegfc	4.47139e-95	-0.255379	0.731	0.823	1.34142e-91
Lgr4	6.16414e-94	-0.256157	0.893	0.91	1.84924e-90
Etl4	1.04311e-93	0.264716	1	0.996	3.12934e-90
Epcam	1.10841e-90	-0.307243	0.86	0.886	3.32523e-87
Airn	5.27504e-90	0.261531	0.858	0.754	1.58251e-86
Enah	4.58687e-88	-0.265093	0.962	0.974	1.37606e-84
Smg7	2.65098e-87	-0.252356	0.897	0.929	7.95293e-84
Sh3d19	1.09536e-86	-0.257607	0.937	0.937	3.28607e-83
Atad2	7.8007e-86	-0.254243	0.913	0.943	2.34021e-82
Manf	1.18952e-84	0.337668	0.976	0.973	3.56857e-81
Zfp704	5.83784e-84	0.280734	0.985	0.973	1.75135e-80
Plcb4	6.12729e-83	0.256353	0.965	0.922	1.83819e-79
Pramel7	1.55046e-79	0.326979	0.653	0.499	4.65138e-76
H2afx	2.62154e-76	-0.343721	0.966	0.989	7.86463e-73
Dst	4.02206e-76	-0.261787	0.996	0.997	1.20662e-72
Slc38a2	4.7682e-73	0.256816	0.908	0.872	1.43046e-69
Arl15	5.98408e-73	-0.279759	0.979	0.987	1.79522e-69
Magi1	4.56426e-72	-0.256626	0.989	0.989	1.36928e-68
Hmgn5	1.51842e-70	-0.256425	0.773	0.821	4.55525e-67
Ung	1.52432e-69	-0.261374	0.864	0.895	4.57297e-66
Tuba1a	3.09664e-62	-0.256185	0.913	0.936	9.28992e-59
Lgals1	5.2385e-59	-0.351023	0.957	0.952	1.57155e-55
Pttg1	5.24307e-58	0.260121	0.888	0.792	1.57292e-54
Peg3	1.77093e-55	-0.297802	0.911	0.914	5.31279e-52
Mdm2	1.29304e-40	-0.250888	0.943	0.949	3.87911e-37
Hist1h1b	7.70962e-30	-0.263115	0.781	0.847	2.31289e-26
Rhox9	1.52265e-27	-0.372208	0.931	0.917	4.56794e-24
