## Supplementary material for "Med12 cooperates with multiple differentiation signals to facilitate efficient lineage transitions in embryonic stem cells": Supp Table 6

### Sheet: Supp_Table_4
	Condition	Well	Colonies.0	Colonies_relative.0	Colonies.1	Colonies_relative.1	Colonies.2	Colonies_relative.2	Colonies.3	Colonies_relative.3	Colonies.4	Colonies_relative.4
1	FGFKO	1	282	1.28474	238	0.917148	234	0.831261	155	0.745192	NA	NA
2	FGFKO	2	287	1.30752	291	1.12139	259	0.920071	143	0.6875	NA	NA
3	FGFKO+FGF	1	184	0.838269	229	0.882466	228	0.809947	73	0.350962	NA	NA
4	FGFKO+FGF	2	241	1.09795	185	0.712909	186	0.660746	66	0.317308	NA	NA
5	FGFKOMed12KO	1	308	1.40319	225	0.867052	231	0.820604	158	0.759615	NA	NA
6	FGFKOMed12KO	2	281	1.28018	221	0.851638	206	0.731794	142	0.682692	NA	NA
7	FGFKOMed12KO+FGF	1	3	0.0136674	45	0.17341	17	0.0603908	7	0.0336538	NA	NA
8	FGFKOMed12KO+FGF	2	4	0.0182232	45	0.17341	45	0.159858	12	0.0576923	NA	NA
9	Spry4Rep_2iL	1	201	0.915718	258	0.99422	283	1.00533	202	0.971154	136	1.0751
10	Spry4Rep_2iL	2	238	1.08428	261	1.00578	280	0.994671	214	1.02885	117	0.924901
11	Spry4Rep	1	178	0.810934	279	1.07514	288	1.02309	208	1	108	0.853755
12	Spry4Rep	2	173	0.788155	300	1.15607	319	1.13321	216	1.03846	91	0.719368
13	Spry4RepMed12KO	1	155	0.70615	153	0.589595	197	0.699822	153	0.735577	78	0.616601
14	Spry4RepMed12KO	2	167	0.76082	182	0.701349	202	0.717584	121	0.581731	76	0.600791
27	Spry4Rep+FGF	1	NA	NA	230	0.88632	317	1.12611	214	1.02885	NA	NA
28	Spry4Rep+FGF	2	NA	NA	234	0.901734	306	1.08703	213	1.02404	NA	NA
31	Spry4RepMed12KO+FGF	1	NA	NA	149	0.574181	149	0.529307	156	0.75	NA	NA
32	Spry4RepMed12KO+FGF	2	NA	NA	136	0.524085	136	0.483126	153	0.735577	NA	NA
