## Supplementary material for "Med12 cooperates with multiple differentiation signals to facilitate efficient lineage transitions in embryonic stem cells": Supp Table 7

### Sheet: gRNAs
Gene	Name	gRNA Name in Brie Library	gRNA Sequence	Sequence for cloning into px459
Med12	Med12_gRNA_3_Ex7_rfw		CAGCTATGACATGAGATGAG	caccgCAGCTATGACATGAGATGAG
Med12	Med12_gRNA_3_Ex7_rev		CAGCTATGACATGAGATGAG	aaacCTCATCTCATGTCATAGCTGc
Med12	gRNA_Med12_fw	g_26421_Med12	CATATCTTTACAGTACTCAG	caccgCATATCTTTACAGTACTCAG
Med12	gRNA_Med12_rev	g_26421_Med12	CATATCTTTACAGTACTCAG	aaacCTGAGTACTGTAAAGATATGc
Grb2	gRNA_Grb2_fw	g_06869_Grb2	AAACACTTACTTGACGGACA	caccgAAACACTTACTTGACGGACA
Grb2	gRNA_Grb2_rev	g_06869_Grb2	AAACACTTACTTGACGGACA	aaacTGTCCGTCAAGTAAGTGTTTc
Ptpn11	gRNA_Ptpn11_fw	g_14063_Ptpn11	AGAGAACGAAGTCTCCGGGG	caccgAGAGAACGAAGTCTCCGGGG
Ptpn11	gRNA_Ptpn11_rev	g_14063_Ptpn11	AGAGAACGAAGTCTCCGGGG	aaacCCCCGGAGACTTCGTTCTCTc
Sox2	gRNA_Sox2_fw	g_16374_Sox2	GATAAGTACACGCTTCCCGG	caccGATAAGTACACGCTTCCCGG
Sox2	gRNA_Sox2_rev	g_16374_Sox2	GATAAGTACACGCTTCCCGG	aaacCCGGGAAGCGTGTACTTATC
Tada1	gRNA_Tada1_fw	g_21216_Tada1	CCTTCAAGTTGGCCTCGCGT	caccgCCTTCAAGTTGGCCTCGCGT
Tada1	gRNA_Tada1_rev	g_21216_Tada1	CCTTCAAGTTGGCCTCGCGT	aaacACGCGAGGCCAACTTGAAGGc
Fam98b	gRNA_Fam98b_fw	g_32524_Fam98b	CTTGGACAGATCTTCACGGG	caccgCTTGGACAGATCTTCACGGG
Fam98b	gRNA_Fam98b_rev	g_32524_Fam98b	CTTGGACAGATCTTCACGGG	aaacCCCGTGAAGATCTGTCCAAGc
Med24	gRNA_Med24_fw	g_19781_Med24	TCGACTCCGAGAGGATCACC	caccgTCGACTCCGAGAGGATCACC
Med24	gRNA_Med24_rev	g_19781_Med24	TCGACTCCGAGAGGATCACC	aaacGGTGATCCTCTCGGAGTCGAc
Med25	gRNA_Med25_fw	g_41930_Med25	TCTTTGCAGGTACTTCAACG	caccgTCTTTGCAGGTACTTCAACG
Med25	gRNA_Med25_rev	g_41930_Med25	TCTTTGCAGGTACTTCAACG	aaacCGTTGAAGTACCTGCAAAGAc
Elp3	gRNA_Elp3_fw	g_40331_Elp3	TACCCAACCCTGGTTATCCG	caccgTACCCAACCCTGGTTATCCG
Elp3	gRNA_Elp3_rev	g_40331_Elp3	TACCCAACCCTGGTTATCCG	aaacCGGATAACCAGGGTTGGGTAc
Ikbkap	gRNA_Ikbkap_fw	g_58286_Ikbkap	GATTCATGACCATAACCCCA	caccGATTCATGACCATAACCCCA
Ikbkap	gRNA_Ikbkap_rev	g_58286_Ikbkap	GATTCATGACCATAACCCCA	aaacTGGGGTTATGGTCATGAATC
Elp5	gRNA_Elp5_fw	g_23444_Elp5	AGCGAAGAAGAGTTTCGCGA	caccgAGCGAAGAAGAGTTTCGCGA
Elp5	gRNA_Elp5_rev	g_23444_Elp5	AGCGAAGAAGAGTTTCGCGA	aaacTCGCGAAACTCTTCTTCGCTc
Kti12	gRNA_Kti12_fw	g_46799_Kti12	CGAGGCAGTACAGCTCGTAG	caccgCGAGGCAGTACAGCTCGTAG
Kti12	gRNA_Kti12_rev	g_46799_Kti12	CGAGGCAGTACAGCTCGTAG	aaacCTACGAGCTGTACTGCCTCGc
Tsc2	g_Tsc2_fw	g_18138_Tsc2	TGAACCACATGGCTATGACG	caccgTGAACCACATGGCTATGACG
Tsc2	g_Tsc2_rev	g_18138_Tsc2	TGAACCACATGGCTATGACG	aaacCGTCATAGCCATGTGGTTCAc
Tsc1	g_Tsc1_fw	g_27107_Tsc1	ATGGGTACATCCCATAAAGG	caccgATGGGTACATCCCATAAAGG
Tsc1	g_Tsc1_rev	g_27107_Tsc1	ATGGGTACATCCCATAAAGG	aaacCCTTTATGGGATGTACCCATc
Lamtor4	g_Lamtor4_fw	g_27439_Lamtor4	ATGGTGCAACTGGAAGCCAC	caccgATGGTGCAACTGGAAGCCAC
Lamtor4	g_Lamtor4_rev	g_27439_Lamtor4	ATGGTGCAACTGGAAGCCAC	aaacGTGGCTTCCAGTTGCACCATc
Lztr1	g_Lztr1_fw	g_29328_Lztr1	CGGATGGCCACACGTAACAG	caccgCGGATGGCCACACGTAACAG
Lztr1	g_Lztr1_rev	g_29328_Lztr1	CGGATGGCCACACGTAACAG	aaacCTGTTACGTGTGGCCATCCGc
Smarcc1	g_Smarcc1_fw	g_16145_Smarcc1	TGAGCAAGAAGATCTTACCA	caccgTGAGCAAGAAGATCTTACCA
Smarcc1	g_Smarcc1_rev	g_16145_Smarcc1	TGAGCAAGAAGATCTTACCA	aaacTGGTAAGATCTTCTTGCTCAc
Flcn	g_Flcn_fw	g_54853_Flcn	GTGTCGAAGAGACTTGAAGC	caccgGTGTCGAAGAGACTTGAAGC
Flcn	g_Flcn_rev	g_54853_Flcn	GTGTCGAAGAGACTTGAAGC	aaacGCTTCAAGTCTCTTCGACACc
Med12L	g_Med12L_fw		CACTCGCCCCACATGATAAT	caccgCACTCGCCCCACATGATAAT
Med12L	g_Med12L_rev		CACTCGCCCCACATGATAAT	aaacATTATCATGTGGGGCGAGTGc

### Sheet: Primer
Primer Sequence	Name	Function
CTGACTTGGGTGCTTGAGTGTTTTG	Geno_Med12_gRNApair_fw	Genotyping Primer for Med12 mutants (fwd)
cattctccaggaagagcagtcaattc	Geno_Med12_gRNApair_rev	Genotyping Primer for Med12 mutants (rev)
ACTATCCCGCCACCGTTGCGTC	FGF4_genomic_fwd	Genotyping Primer for FGF KO
gatggaattccgcaccgagag	FGF4_genomic_rev	Genotyping Primer for FGF KO
ggctagtccctccttgcttcc	Spry4 genotyping 5' fwd	LR PCR Primer for Spry-rep line
ggctggaggtcctgaactgc	Spry4 genotyping 3' rev	LR PCR Primer for Spry-rep line
CAAGCAGAAGACGGCATACGAGATCGGTTCAAGTGACTGGAGTTCAGACGTGTGCTCTTCCGATCTTCTACTATTCTTTCCCCTGCACTGT	P7 Index A1	P7 Indexing in CRISPR Screen
CAAGCAGAAGACGGCATACGAGATGCTGGATTGTGACTGGAGTTCAGACGTGTGCTCTTCCGATCTTCTACTATTCTTTCCCCTGCACTGT	P7 Index A2	P7 Indexing in CRISPR Screen
CAAGCAGAAGACGGCATACGAGATTAACTCGGGTGACTGGAGTTCAGACGTGTGCTCTTCCGATCTTCTACTATTCTTTCCCCTGCACTGT	P7 Index A3	P7 Indexing in CRISPR Screen
CAAGCAGAAGACGGCATACGAGATTAACAGTTGTGACTGGAGTTCAGACGTGTGCTCTTCCGATCTTCTACTATTCTTTCCCCTGCACTGT	P7 Index A4	P7 Indexing in CRISPR Screen
CAAGCAGAAGACGGCATACGAGATATACTCAAGTGACTGGAGTTCAGACGTGTGCTCTTCCGATCTTCTACTATTCTTTCCCCTGCACTGT	P7 Index A5	P7 Indexing in CRISPR Screen
CAAGCAGAAGACGGCATACGAGATGCTGAGAAGTGACTGGAGTTCAGACGTGTGCTCTTCCGATCTTCTACTATTCTTTCCCCTGCACTGT	P7 Index A6	P7 Indexing in CRISPR Screen
CAAGCAGAAGACGGCATACGAGATATTGGAGGGTGACTGGAGTTCAGACGTGTGCTCTTCCGATCTTCTACTATTCTTTCCCCTGCACTGT	P7 Index A7	P7 Indexing in CRISPR Screen
CAAGCAGAAGACGGCATACGAGATTAGTCTAAGTGACTGGAGTTCAGACGTGTGCTCTTCCGATCTTCTACTATTCTTTCCCCTGCACTGT	P7 Index A8	P7 Indexing in CRISPR Screen
CAAGCAGAAGACGGCATACGAGATCGGTGACCGTGACTGGAGTTCAGACGTGTGCTCTTCCGATCTTCTACTATTCTTTCCCCTGCACTGT	P7 Index A9	P7 Indexing in CRISPR Screen
CAAGCAGAAGACGGCATACGAGATTACAGAGGGTGACTGGAGTTCAGACGTGTGCTCTTCCGATCTTCTACTATTCTTTCCCCTGCACTGT	P7 Index A10	P7 Indexing in CRISPR Screen
CAAGCAGAAGACGGCATACGAGATATTGTCAAGTGACTGGAGTTCAGACGTGTGCTCTTCCGATCTTCTACTATTCTTTCCCCTGCACTGT	P7 Index A11	P7 Indexing in CRISPR Screen
CAAGCAGAAGACGGCATACGAGATTATGTCTTGTGACTGGAGTTCAGACGTGTGCTCTTCCGATCTTCTACTATTCTTTCCCCTGCACTGT	P7 Index A12	P7 Indexing in CRISPR Screen
AATGATACGGCGACCACCGAGATCTACACTCTTTCCCTACACGACGCTCTTCCGATCTTTGTGGAAAGGACGAAACACCG	P5 0 bp stagger	P5 Staggering in CRISPR Screen
AATGATACGGCGACCACCGAGATCTACACTCTTTCCCTACACGACGCTCTTCCGATCTCTTGTGGAAAGGACGAAACACCG	P5 1 bp stagger	P5 Staggering in CRISPR Screen
AATGATACGGCGACCACCGAGATCTACACTCTTTCCCTACACGACGCTCTTCCGATCTGCTTGTGGAAAGGACGAAACACCG	P5 3 bp stagger	P5 Staggering in CRISPR Screen
AATGATACGGCGACCACCGAGATCTACACTCTTTCCCTACACGACGCTCTTCCGATCTAGCTTGTGGAAAGGACGAAACACCG	P5 4 bp stagger	P5 Staggering in CRISPR Screen
AATGATACGGCGACCACCGAGATCTACACTCTTTCCCTACACGACGCTCTTCCGATCTCAACTTGTGGAAAGGACGAAACACCG	P5 5 bp stagger	P5 Staggering in CRISPR Screen
AATGATACGGCGACCACCGAGATCTACACTCTTTCCCTACACGACGCTCTTCCGATCTTGCACCTTGTGGAAAGGACGAAACACCG	P5 6 bp stagger	P5 Staggering in CRISPR Screen
AATGATACGGCGACCACCGAGATCTACACTCTTTCCCTACACGACGCTCTTCCGATCTACGCAACTTGTGGAAAGGACGAAACACCG	P5 7 bp stagger	P5 Staggering in CRISPR Screen
AATGATACGGCGACCACCGAGATCTACACTCTTTCCCTACACGACGCTCTTCCGATCTGAAGACCCTTGTGGAAAGGACGAAACACCG	P5 8 bp stagger	P5 Staggering in CRISPR Screen
